# Vcam1 in endothelial and stromal cells regulates hematopoietic stem cell contact with the niche

**DOI:** 10.1101/2025.08.30.673252

**Authors:** Octavia Santis Larrain, Alice Alhaj Kadour, Sobhika Agarwala, Wantong Li, Bradley W. Blaser, Michael R. Lasarev, Roxana Alexandridis, Anthony Veltri, Khaliun Enkhbayar, Elliott J. Hagedorn, Owen J. Tamplin

## Abstract

Hematopoietic stem and progenitor cells (HSPCs) are essential for differentiation into all blood cell types. In mammals, the interaction between HSPCs and the fetal liver niche during development is critical for stem cell maturation. Integrin alpha 4 (Itga4) on HSPCs and vascular cell adhesion molecule (Vcam1) on niche cells are critical for HSPC colonization of the fetal liver (FL). Itga4 and Vcam1 also function in the zebrafish equivalent of the FL, the caudal hematopoietic tissue (CHT), however, the specific niche cells that express Vcam1 remain unclear. Using multiple approaches, including fluorescent *in situ* hybridization, we found Vcam1 is expressed in endothelial cells (ECs) and mesenchymal stromal cells (MSCs), but not macrophages. Time-lapse live imaging of *itga4* mutants showed the Itga4-Vcam1 axis is required for HSPC retention in the CHT niche, but not homing or lodgment. Our results show that Itga4 on HSPCs and Vcam1 on ECs and MSCs are involved in retention in the CHT niche.

**Summary:** Blood stem cell interaction with the niche microenvironment during development is critical for establishing a robust stem cell pool into adulthood. This study determines the niche cell types that present Vcam1 in the embryo and allow interaction with blood stem cells.
