## Supplemental Table 1 for "Vcam1 in endothelial and stromal cells regulates hematopoietic stem cell contact with the niche"

### Sheet: normalized counts
Figure graph source data	GEO	Sample ID	sample	replicate	transgenic	stage (hpf)	cell type	gene	Norm_counts	reanalysis method
Extended Data Figure 2A	GSE119718	GSM3381538	kdrlPos_rep1	replicate 1	kdrl positive	120	endothelial	cxcl12b	195.398	publication normalizations
Extended Data Figure 2A	GSE119718	GSM3381539	kdrlPos_rep2	replicate 2	kdrl positive	120	endothelial	cxcl12b	655.16	publication normalizations
Extended Data Figure 2A	GSE119718	GSM3381540	kdrlPos_rep3	replicate 3	kdrl positive	120	endothelial	cxcl12b	423.988	publication normalizations
Extended Data Figure 2A	GSE152759	GSM4625927	Nr2f2_y1_WT1	replicate 1	Nr2f2;fli1a positive	38	endothelial	cxcl12b	385.484	publication normalizations
Extended Data Figure 2A	GSE152759	GSM4625928	Nr2f2_y1_WT2	replicate 2	Nr2f2;fli1a positive	38	endothelial	cxcl12b	465.686	publication normalizations
Extended Data Figure 2A	GSE152759	GSM4625929	Nr2f2_y1_WT3	replicate 3	Nr2f2;fli1a positive	38	endothelial	cxcl12b	464.794	publication normalizations
Extended Data Figure 2A	GSE152759	GSM4625930	y1_WT1	replicate 1	fli1a positive	38	endothelial	cxcl12b	382.536	publication normalizations
Extended Data Figure 2A	GSE152759	GSM4625931	y1_WT2	replicate 2	fli1a positive	38	endothelial	cxcl12b	469.955	publication normalizations
Extended Data Figure 2A	GSE152759	GSM4625932	y1_WT3	replicate 3	fli1a positive	38	endothelial	cxcl12b	428.382	publication normalizations
Extended Data Figure 2A	GSE119718	GSM3381538	kdrlPos_rep1	replicate 1	kdrl positive	120	endothelial	kdrl	1823.07	publication normalizations
Extended Data Figure 2A	GSE119718	GSM3381539	kdrlPos_rep2	replicate 2	kdrl positive	120	endothelial	kdrl	3338.54	publication normalizations
Extended Data Figure 2A	GSE119718	GSM3381540	kdrlPos_rep3	replicate 3	kdrl positive	120	endothelial	kdrl	930.697	publication normalizations
Extended Data Figure 2A	GSE152759	GSM4625927	Nr2f2_y1_WT1	replicate 1	Nr2f2;fli1a positive	38	endothelial	kdrl	2129.33	publication normalizations
Extended Data Figure 2A	GSE152759	GSM4625928	Nr2f2_y1_WT2	replicate 2	Nr2f2;fli1a positive	38	endothelial	kdrl	1873.32	publication normalizations
Extended Data Figure 2A	GSE152759	GSM4625929	Nr2f2_y1_WT3	replicate 3	Nr2f2;fli1a positive	38	endothelial	kdrl	2071.33	publication normalizations
Extended Data Figure 2A	GSE152759	GSM4625930	y1_WT1	replicate 1	fli1a positive	38	endothelial	kdrl	1253.22	publication normalizations
Extended Data Figure 2A	GSE152759	GSM4625931	y1_WT2	replicate 2	fli1a positive	38	endothelial	kdrl	1289.73	publication normalizations
Extended Data Figure 2A	GSE152759	GSM4625932	y1_WT3	replicate 3	fli1a positive	38	endothelial	kdrl	1188.09	publication normalizations
Extended Data Figure 2A	GSE119718	GSM3381538	kdrlPos_rep1	replicate 1	kdrl positive	120	endothelial	pdgfrb	28.3435	publication normalizations
Extended Data Figure 2A	GSE119718	GSM3381539	kdrlPos_rep2	replicate 2	kdrl positive	120	endothelial	pdgfrb	12.1422	publication normalizations
Extended Data Figure 2A	GSE119718	GSM3381540	kdrlPos_rep3	replicate 3	kdrl positive	120	endothelial	pdgfrb	14.9516	publication normalizations
Extended Data Figure 2A	GSE152759	GSM4625927	Nr2f2_y1_WT1	replicate 1	Nr2f2;fli1a positive	38	endothelial	pdgfrb	423.708	publication normalizations
Extended Data Figure 2A	GSE152759	GSM4625928	Nr2f2_y1_WT2	replicate 2	Nr2f2;fli1a positive	38	endothelial	pdgfrb	349.196	publication normalizations
Extended Data Figure 2A	GSE152759	GSM4625929	Nr2f2_y1_WT3	replicate 3	Nr2f2;fli1a positive	38	endothelial	pdgfrb	450.046	publication normalizations
Extended Data Figure 2A	GSE152759	GSM4625930	y1_WT1	replicate 1	fli1a positive	38	endothelial	pdgfrb	260.264	publication normalizations
Extended Data Figure 2A	GSE152759	GSM4625931	y1_WT2	replicate 2	fli1a positive	38	endothelial	pdgfrb	311.966	publication normalizations
Extended Data Figure 2A	GSE152759	GSM4625932	y1_WT3	replicate 3	fli1a positive	38	endothelial	pdgfrb	369.124	publication normalizations
Extended Data Figure 2A	GSE119718	GSM3381538	kdrlPos_rep1	replicate 1	kdrl positive	120	endothelial	vcam1b	75.2719	publication normalizations
Extended Data Figure 2A	GSE119718	GSM3381539	kdrlPos_rep2	replicate 2	kdrl positive	120	endothelial	vcam1b	172.796	publication normalizations
Extended Data Figure 2A	GSE119718	GSM3381540	kdrlPos_rep3	replicate 3	kdrl positive	120	endothelial	vcam1b	155.43	publication normalizations
Extended Data Figure 2A	GSE152759	GSM4625927	Nr2f2_y1_WT1	replicate 1	Nr2f2;fli1a positive	38	endothelial	vcam1b	343.73	publication normalizations
Extended Data Figure 2A	GSE152759	GSM4625928	Nr2f2_y1_WT2	replicate 2	Nr2f2;fli1a positive	38	endothelial	vcam1b	305.421	publication normalizations
Extended Data Figure 2A	GSE152759	GSM4625929	Nr2f2_y1_WT3	replicate 3	Nr2f2;fli1a positive	38	endothelial	vcam1b	285.202	publication normalizations
Extended Data Figure 2A	GSE152759	GSM4625930	y1_WT1	replicate 1	fli1a positive	38	endothelial	vcam1b	284.999	publication normalizations
Extended Data Figure 2A	GSE152759	GSM4625931	y1_WT2	replicate 2	fli1a positive	38	endothelial	vcam1b	298.477	publication normalizations
Extended Data Figure 2A	GSE152759	GSM4625932	y1_WT3	replicate 3	fli1a positive	38	endothelial	vcam1b	288.346	publication normalizations
Extended Data Figure 2A	GSE119718	GSM3381535	kdrlNeg_rep1	replicate 1	kdrl negative	120	negative	cxcl12b	567.779	publication normalizations
Extended Data Figure 2A	GSE119718	GSM3381536	kdrlNeg_rep2	replicate 2	kdrl negative	120	negative	cxcl12b	1181.43	publication normalizations
Extended Data Figure 2A	GSE119718	GSM3381537	kdrlNeg_rep3	replicate 3	kdrl negative	120	negative	cxcl12b	681.627	publication normalizations
Extended Data Figure 2A	GSE119718	GSM3381535	kdrlNeg_rep1	replicate 1	kdrl negative	120	negative	kdrl	40.142	publication normalizations
Extended Data Figure 2A	GSE119718	GSM3381536	kdrlNeg_rep2	replicate 2	kdrl negative	120	negative	kdrl	48.1811	publication normalizations
Extended Data Figure 2A	GSE119718	GSM3381537	kdrlNeg_rep3	replicate 3	kdrl negative	120	negative	kdrl	52.6255	publication normalizations
Extended Data Figure 2A	GSE119718	GSM3381535	kdrlNeg_rep1	replicate 1	kdrl negative	120	negative	pdgfrb	45.3572	publication normalizations
Extended Data Figure 2A	GSE119718	GSM3381536	kdrlNeg_rep2	replicate 2	kdrl negative	120	negative	pdgfrb	39.0604	publication normalizations
Extended Data Figure 2A	GSE119718	GSM3381537	kdrlNeg_rep3	replicate 3	kdrl negative	120	negative	pdgfrb	28.3885	publication normalizations
Extended Data Figure 2A	GSE119718	GSM3381535	kdrlNeg_rep1	replicate 1	kdrl negative	120	negative	vcam1b	59.8171	publication normalizations
Extended Data Figure 2A	GSE119718	GSM3381536	kdrlNeg_rep2	replicate 2	kdrl negative	120	negative	vcam1b	52.9289	publication normalizations
Extended Data Figure 2A	GSE119718	GSM3381537	kdrlNeg_rep3	replicate 3	kdrl negative	120	negative	vcam1b	68.5354	publication normalizations
Extended Data Figure 2B	GSE152759	GSM4625924	pdgfrb-positive rep1	replicate 1	pdgfrb:citrine+	120	MSC	cxcl12b	1195.88	publication normalizations
Extended Data Figure 2B	GSE152759	GSM4625925	pdgfrb-positive rep2	replicate 2	pdgfrb:citrine+	120	MSC	cxcl12b	1474.26	publication normalizations
Extended Data Figure 2B	GSE152759	GSM4625926	pdgfrb-positive rep3	replicate 3	pdgfrb:citrine+	120	MSC	cxcl12b	1149.55	publication normalizations
Extended Data Figure 2B	GSE152759	GSM4625924	pdgfrb-positive rep1	replicate 1	pdgfrb:citrine+	120	MSC	pdgfrb	1922.88	publication normalizations
Extended Data Figure 2B	GSE152759	GSM4625925	pdgfrb-positive rep2	replicate 2	pdgfrb:citrine+	120	MSC	pdgfrb	1252.81	publication normalizations
Extended Data Figure 2B	GSE152759	GSM4625926	pdgfrb-positive rep3	replicate 3	pdgfrb:citrine+	120	MSC	pdgfrb	1340.25	publication normalizations
Extended Data Figure 2B	GSE152759	GSM4625924	pdgfrb-positive rep1	replicate 1	pdgfrb:citrine+	120	MSC	vcam1b	212.398	publication normalizations
Extended Data Figure 2B	GSE152759	GSM4625925	pdgfrb-positive rep2	replicate 2	pdgfrb:citrine+	120	MSC	vcam1b	224.216	publication normalizations
Extended Data Figure 2B	GSE152759	GSM4625926	pdgfrb-positive rep3	replicate 3	pdgfrb:citrine+	120	MSC	vcam1b	152.482	publication normalizations
Extended Data Figure 2B	GSE119718	GSM3381530	acta2foxc1bNeg_rep1	replicate 1	acta2:mcherry-;foxc1b:egfp-	96	negative	cxcl12b	612.757	publication normalizations
Extended Data Figure 2B	GSE119718	GSM3381531	acta2foxc1bNeg_rep2	replicate 2	acta2:mcherry-;foxc1b:egfp-	96	negative	cxcl12b	26.3043	publication normalizations
Extended Data Figure 2B	GSE119718	GSM3381532	acta2foxc1bNeg_rep3	replicate 3	acta2:mcherry-;foxc1b:egfp-	96	negative	cxcl12b	524.6	publication normalizations
Extended Data Figure 2B	GSE119718	GSM3381524	acta2neg_rep1	replicate 1	acta2:egfp-	96	negative	cxcl12b	1436.64	publication normalizations
Extended Data Figure 2B	GSE119718	GSM3381525	acta2neg_rep2	replicate 2	acta2:egfp-	96	negative	cxcl12b	676.726	publication normalizations
Extended Data Figure 2B	GSE119718	GSM3381526	acta2neg_rep3	replicate 3	acta2:egfp-	96	negative	cxcl12b	778.99	publication normalizations
Extended Data Figure 2B	GSE152759	GSM4625921	pdgfrb-negative rep1	replicate 1	pdgfrb:citrine-	120	negative	cxcl12b	422.679	publication normalizations
Extended Data Figure 2B	GSE152759	GSM4625922	pdgfrb-negative rep2	replicate 2	pdgfrb:citrine-	120	negative	cxcl12b	750.693	publication normalizations
Extended Data Figure 2B	GSE152759	GSM4625923	pdgfrb-negative rep3	replicate 3	pdgfrb:citrine-	120	negative	cxcl12b	457.215	publication normalizations
Extended Data Figure 2B	GSE119718	GSM3381530	acta2foxc1bNeg_rep1	replicate 1	acta2:mcherry-;foxc1b:egfp-	96	negative	pdgfrb	5.80837	publication normalizations
Extended Data Figure 2B	GSE119718	GSM3381531	acta2foxc1bNeg_rep2	replicate 2	acta2:mcherry-;foxc1b:egfp-	96	negative	pdgfrb	0.42831	publication normalizations
Extended Data Figure 2B	GSE119718	GSM3381532	acta2foxc1bNeg_rep3	replicate 3	acta2:mcherry-;foxc1b:egfp-	96	negative	pdgfrb	4.43028	publication normalizations
Extended Data Figure 2B	GSE119718	GSM3381524	acta2neg_rep1	replicate 1	acta2:egfp-	96	negative	pdgfrb	7.42936	publication normalizations
Extended Data Figure 2B	GSE119718	GSM3381525	acta2neg_rep2	replicate 2	acta2:egfp-	96	negative	pdgfrb	15.456	publication normalizations
Extended Data Figure 2B	GSE119718	GSM3381526	acta2neg_rep3	replicate 3	acta2:egfp-	96	negative	pdgfrb	12.5634	publication normalizations
Extended Data Figure 2B	GSE152759	GSM4625921	pdgfrb-negative rep1	replicate 1	pdgfrb:citrine-	120	negative	pdgfrb	70.6263	publication normalizations
Extended Data Figure 2B	GSE152759	GSM4625922	pdgfrb-negative rep2	replicate 2	pdgfrb:citrine-	120	negative	pdgfrb	100.609	publication normalizations
Extended Data Figure 2B	GSE152759	GSM4625923	pdgfrb-negative rep3	replicate 3	pdgfrb:citrine-	120	negative	pdgfrb	111.068	publication normalizations
Extended Data Figure 2B	GSE119718	GSM3381530	acta2foxc1bNeg_rep1	replicate 1	acta2:mcherry-;foxc1b:egfp-	96	negative	vcam1b	33.7909	publication normalizations
Extended Data Figure 2B	GSE119718	GSM3381531	acta2foxc1bNeg_rep2	replicate 2	acta2:mcherry-;foxc1b:egfp-	96	negative	vcam1b	31.8439	publication normalizations
Extended Data Figure 2B	GSE119718	GSM3381532	acta2foxc1bNeg_rep3	replicate 3	acta2:mcherry-;foxc1b:egfp-	96	negative	vcam1b	48.544	publication normalizations
Extended Data Figure 2B	GSE119718	GSM3381524	acta2neg_rep1	replicate 1	acta2:egfp-	96	negative	vcam1b	22.0753	publication normalizations
Extended Data Figure 2B	GSE119718	GSM3381525	acta2neg_rep2	replicate 2	acta2:egfp-	96	negative	vcam1b	49.7012	publication normalizations
Extended Data Figure 2B	GSE119718	GSM3381526	acta2neg_rep3	replicate 3	acta2:egfp-	96	negative	vcam1b	30.7232	publication normalizations
Extended Data Figure 2B	GSE152759	GSM4625921	pdgfrb-negative rep1	replicate 1	pdgfrb:citrine-	120	negative	vcam1b	47.9203	publication normalizations
Extended Data Figure 2B	GSE152759	GSM4625922	pdgfrb-negative rep2	replicate 2	pdgfrb:citrine-	120	negative	vcam1b	32.8016	publication normalizations
Extended Data Figure 2B	GSE152759	GSM4625923	pdgfrb-negative rep3	replicate 3	pdgfrb:citrine-	120	negative	vcam1b	49.2252	publication normalizations
Extended Data Figure 2B	GSE119718	GSM3381527	acta2pos_rep1	replicate 1	acta2:egfp+	96	vascular mural cells	cxcl12b	2783.85	publication normalizations
Extended Data Figure 2B	GSE119718	GSM3381528	acta2pos_rep2	replicate 2	acta2:egfp+	96	vascular mural cells	cxcl12b	1660.55	publication normalizations
Extended Data Figure 2B	GSE119718	GSM3381529	acta2pos_rep3	replicate 3	acta2:egfp+	96	vascular mural cells	cxcl12b	1270.36	publication normalizations
Extended Data Figure 2B	GSE119718	GSM3381527	acta2pos_rep1	replicate 1	acta2:egfp+	96	vascular mural cells	pdgfrb	19.9742	publication normalizations
Extended Data Figure 2B	GSE119718	GSM3381528	acta2pos_rep2	replicate 2	acta2:egfp+	96	vascular mural cells	pdgfrb	38.7148	publication normalizations
Extended Data Figure 2B	GSE119718	GSM3381529	acta2pos_rep3	replicate 3	acta2:egfp+	96	vascular mural cells	pdgfrb	67.9651	publication normalizations
Extended Data Figure 2B	GSE119718	GSM3381527	acta2pos_rep1	replicate 1	acta2:egfp+	96	vascular mural cells	vcam1b	94.8385	publication normalizations
Extended Data Figure 2B	GSE119718	GSM3381528	acta2pos_rep2	replicate 2	acta2:egfp+	96	vascular mural cells	vcam1b	83.565	publication normalizations
Extended Data Figure 2B	GSE119718	GSM3381529	acta2pos_rep3	replicate 3	acta2:egfp+	96	vascular mural cells	vcam1b	116.156	publication normalizations
Extended Data Figure 2B	GSE119718	GSM3381533	acta2foxc1bPos_rep1	replicate 1	acta2:mcherry+;foxc1b:egfp+	96	vascular mural cells/smooth muscle cells	cxcl12b	1536.8	publication normalizations
Extended Data Figure 2B	GSE119718	GSM3381534	acta2foxc1bPos_rep2	replicate 2	acta2:mcherry+;foxc1b:egfp+	96	vascular mural cells/smooth muscle cells	cxcl12b	1650.11	publication normalizations
Extended Data Figure 2B	GSE119718	GSM3381533	acta2foxc1bPos_rep1	replicate 1	acta2:mcherry+;foxc1b:egfp+	96	vascular mural cells/smooth muscle cells	pdgfrb	119.778	publication normalizations
Extended Data Figure 2B	GSE119718	GSM3381534	acta2foxc1bPos_rep2	replicate 2	acta2:mcherry+;foxc1b:egfp+	96	vascular mural cells/smooth muscle cells	pdgfrb	26.6394	publication normalizations
Extended Data Figure 2B	GSE119718	GSM3381533	acta2foxc1bPos_rep1	replicate 1	acta2:mcherry+;foxc1b:egfp+	96	vascular mural cells/smooth muscle cells	vcam1b	66.2257	publication normalizations
Extended Data Figure 2B	GSE119718	GSM3381534	acta2foxc1bPos_rep2	replicate 2	acta2:mcherry+;foxc1b:egfp+	96	vascular mural cells/smooth muscle cells	vcam1b	119.224	publication normalizations
Extended Data Figure 2C	GSE149789	GSM4512698	wildtype_cntr1_28hpf	replicate 1	mpeg:gfp	28	macrophages	irf8	189.007	renormalized together
Extended Data Figure 2C	GSE149789	GSM4512699	wildtype_cntr2_28hpf	replicate 2	mpeg:gfp	28	macrophages	irf8	195.704	renormalized together
Extended Data Figure 2C	GSE149789	GSM4512700	wildtype_cntr3_28hpf	replicate 3	mpeg:gfp	28	macrophages	irf8	208.844	renormalized together
Extended Data Figure 2C	GSE149789	GSM4512704	wildtype_cntr1_50hpf	replicate 1	mpeg:gfp	50	macrophages	irf8	156.067	renormalized together
Extended Data Figure 2C	GSE149789	GSM4512705	wildtype_cntr2_50hpf	replicate 2	mpeg:gfp	50	macrophages	irf8	168.689	renormalized together
Extended Data Figure 2C	GSE149789	GSM4512706	wildtype_cntr3_50hpf	replicate 3	mpeg:gfp	50	macrophages	irf8	161.091	renormalized together
Extended Data Figure 2C	GSE93818	GSM2462945	EH_R	replicate 1	mpeg:mCherry	72	macrophages	irf8	57.697	renormalized together
Extended Data Figure 2C	GSE78954	GSM2082032	GSM2082032_5dpf_mpeg1KaedePos_1	replicate 1	mpeg:kaede	120	macrophages	irf8	28.3949	renormalized together
Extended Data Figure 2C	GSE78954	GSM2082034	GSM2082034_5dpf_mpeg1KaedePos_2	replicate 2	mpeg:kaede	120	macrophages	irf8	46.4369	renormalized together
Extended Data Figure 2C	GSE78954	GSM2082028	GSM2082028_6dpf_mpeg1KaedePos_1	replicate 1	mpeg:kaede	144	macrophages	irf8	54.0683	renormalized together
Extended Data Figure 2C	GSE78954	GSM2082030	GSM2082030_6dpf_mpeg1KaedePos_2	replicate 2	mpeg:kaede	144	macrophages	irf8	64.8357	renormalized together
Extended Data Figure 2C	GSE78954	GSM2082036	GSM2082036_6dpf_mpeg1mCherryPos_1	replicate 1	mpeg:mCherry	144	macrophages	irf8	33.4679	renormalized together
Extended Data Figure 2C	GSE78954	GSM2082041	GSM2082041_6dpf_mpeg1mCherryPos_2	replicate 2	mpeg:mCherry	144	macrophages	irf8	19.166	renormalized together
Extended Data Figure 2C	GSE149789	GSM4512698	wildtype_cntr1_28hpf	replicate 1	mpeg:gfp	28	macrophages	mfap4.1	2161.17	renormalized together
Extended Data Figure 2C	GSE149789	GSM4512699	wildtype_cntr2_28hpf	replicate 2	mpeg:gfp	28	macrophages	mfap4.1	2210.63	renormalized together
Extended Data Figure 2C	GSE149789	GSM4512700	wildtype_cntr3_28hpf	replicate 3	mpeg:gfp	28	macrophages	mfap4.1	2225.45	renormalized together
Extended Data Figure 2C	GSE149789	GSM4512704	wildtype_cntr1_50hpf	replicate 1	mpeg:gfp	50	macrophages	mfap4.1	863.388	renormalized together
Extended Data Figure 2C	GSE149789	GSM4512705	wildtype_cntr2_50hpf	replicate 2	mpeg:gfp	50	macrophages	mfap4.1	911.102	renormalized together
Extended Data Figure 2C	GSE149789	GSM4512706	wildtype_cntr3_50hpf	replicate 3	mpeg:gfp	50	macrophages	mfap4.1	1030.85	renormalized together
Extended Data Figure 2C	GSE93818	GSM2462945	EH_R	replicate 1	mpeg:mCherry	72	macrophages	mfap4.1	337.452	renormalized together
Extended Data Figure 2C	GSE78954	GSM2082032	GSM2082032_5dpf_mpeg1KaedePos_1	replicate 1	mpeg:kaede	120	macrophages	mfap4.1	282.356	renormalized together
Extended Data Figure 2C	GSE78954	GSM2082034	GSM2082034_5dpf_mpeg1KaedePos_2	replicate 2	mpeg:kaede	120	macrophages	mfap4.1	1110	renormalized together
Extended Data Figure 2C	GSE78954	GSM2082028	GSM2082028_6dpf_mpeg1KaedePos_1	replicate 1	mpeg:kaede	144	macrophages	mfap4.1	834.606	renormalized together
Extended Data Figure 2C	GSE78954	GSM2082030	GSM2082030_6dpf_mpeg1KaedePos_2	replicate 2	mpeg:kaede	144	macrophages	mfap4.1	1117.81	renormalized together
Extended Data Figure 2C	GSE78954	GSM2082036	GSM2082036_6dpf_mpeg1mCherryPos_1	replicate 1	mpeg:mCherry	144	macrophages	mfap4.1	641.272	renormalized together
Extended Data Figure 2C	GSE78954	GSM2082041	GSM2082041_6dpf_mpeg1mCherryPos_2	replicate 2	mpeg:mCherry	144	macrophages	mfap4.1	360.14	renormalized together
Extended Data Figure 2C	GSE149789	GSM4512698	wildtype_cntr1_28hpf	replicate 1	mpeg:gfp	28	macrophages	mpeg1.1	758.571	renormalized together
Extended Data Figure 2C	GSE149789	GSM4512699	wildtype_cntr2_28hpf	replicate 2	mpeg:gfp	28	macrophages	mpeg1.1	826.678	renormalized together
Extended Data Figure 2C	GSE149789	GSM4512700	wildtype_cntr3_28hpf	replicate 3	mpeg:gfp	28	macrophages	mpeg1.1	803.76	renormalized together
Extended Data Figure 2C	GSE149789	GSM4512704	wildtype_cntr1_50hpf	replicate 1	mpeg:gfp	50	macrophages	mpeg1.1	1116.2	renormalized together
Extended Data Figure 2C	GSE149789	GSM4512705	wildtype_cntr2_50hpf	replicate 2	mpeg:gfp	50	macrophages	mpeg1.1	1127.3	renormalized together
Extended Data Figure 2C	GSE149789	GSM4512706	wildtype_cntr3_50hpf	replicate 3	mpeg:gfp	50	macrophages	mpeg1.1	1131.55	renormalized together
Extended Data Figure 2C	GSE93818	GSM2462945	EH_R	replicate 1	mpeg:mCherry	72	macrophages	mpeg1.1	547.689	renormalized together
Extended Data Figure 2C	GSE78954	GSM2082032	GSM2082032_5dpf_mpeg1KaedePos_1	replicate 1	mpeg:kaede	120	macrophages	mpeg1.1	59.6613	renormalized together
Extended Data Figure 2C	GSE78954	GSM2082034	GSM2082034_5dpf_mpeg1KaedePos_2	replicate 2	mpeg:kaede	120	macrophages	mpeg1.1	243.03	renormalized together
Extended Data Figure 2C	GSE78954	GSM2082028	GSM2082028_6dpf_mpeg1KaedePos_1	replicate 1	mpeg:kaede	144	macrophages	mpeg1.1	228.231	renormalized together
Extended Data Figure 2C	GSE78954	GSM2082030	GSM2082030_6dpf_mpeg1KaedePos_2	replicate 2	mpeg:kaede	144	macrophages	mpeg1.1	459.891	renormalized together
Extended Data Figure 2C	GSE78954	GSM2082036	GSM2082036_6dpf_mpeg1mCherryPos_1	replicate 1	mpeg:mCherry	144	macrophages	mpeg1.1	256.7	renormalized together
Extended Data Figure 2C	GSE78954	GSM2082041	GSM2082041_6dpf_mpeg1mCherryPos_2	replicate 2	mpeg:mCherry	144	macrophages	mpeg1.1	218.779	renormalized together
Extended Data Figure 2C	GSE149789	GSM4512698	wildtype_cntr1_28hpf	replicate 1	mpeg:gfp	28	macrophages	vcam1b	0.978392	renormalized together
Extended Data Figure 2C	GSE149789	GSM4512699	wildtype_cntr2_28hpf	replicate 2	mpeg:gfp	28	macrophages	vcam1b	0.959302	renormalized together
Extended Data Figure 2C	GSE149789	GSM4512700	wildtype_cntr3_28hpf	replicate 3	mpeg:gfp	28	macrophages	vcam1b	1.0628	renormalized together
Extended Data Figure 2C	GSE149789	GSM4512704	wildtype_cntr1_50hpf	replicate 1	mpeg:gfp	50	macrophages	vcam1b	5.16184	renormalized together
Extended Data Figure 2C	GSE149789	GSM4512705	wildtype_cntr2_50hpf	replicate 2	mpeg:gfp	50	macrophages	vcam1b	4.41902	renormalized together
Extended Data Figure 2C	GSE149789	GSM4512706	wildtype_cntr3_50hpf	replicate 3	mpeg:gfp	50	macrophages	vcam1b	4.69014	renormalized together
Extended Data Figure 2C	GSE93818	GSM2462945	EH_R	replicate 1	mpeg:mCherry	72	macrophages	vcam1b	1.60002	renormalized together
Extended Data Figure 2C	GSE78954	GSM2082032	GSM2082032_5dpf_mpeg1KaedePos_1	replicate 1	mpeg:kaede	120	macrophages	vcam1b	0	renormalized together
Extended Data Figure 2C	GSE78954	GSM2082034	GSM2082034_5dpf_mpeg1KaedePos_2	replicate 2	mpeg:kaede	120	macrophages	vcam1b	0.481977	renormalized together
Extended Data Figure 2C	GSE78954	GSM2082028	GSM2082028_6dpf_mpeg1KaedePos_1	replicate 1	mpeg:kaede	144	macrophages	vcam1b	0.152815	renormalized together
Extended Data Figure 2C	GSE78954	GSM2082030	GSM2082030_6dpf_mpeg1KaedePos_2	replicate 2	mpeg:kaede	144	macrophages	vcam1b	0.291938	renormalized together
Extended Data Figure 2C	GSE78954	GSM2082036	GSM2082036_6dpf_mpeg1mCherryPos_1	replicate 1	mpeg:mCherry	144	macrophages	vcam1b	2.14818	renormalized together
Extended Data Figure 2C	GSE78954	GSM2082041	GSM2082041_6dpf_mpeg1mCherryPos_2	replicate 2	mpeg:mCherry	144	macrophages	vcam1b	0.67266	renormalized together
Extended Data Figure 2C	GSE93818	GSM2462947	EH_N	replicate 1	negative	72	negative	irf8	1.25055	renormalized together
Extended Data Figure 2C	GSE93818	GSM2462947	EH_N	replicate 1	negative	72	negative	mfap4.1	0.57645	renormalized together
Extended Data Figure 2C	GSE93818	GSM2462947	EH_N	replicate 1	negative	72	negative	mpeg1.1	1.71979	renormalized together
Extended Data Figure 2C	GSE93818	GSM2462947	EH_N	replicate 1	negative	72	negative	vcam1b	3.35039	renormalized together
